# Genomes of two arid-zone marsupials uncover contrasting responses to climatic change

**DOI:** 10.64898/2026.03.30.708387

**Authors:** Charles Y. Feigin, Emily Trybulec, Riley F. Ferguson, Emily L. Scicluna, Ryan Sauermann, Gabrielle A. Hartley, Rachel J. O’Neill, Andrew J. Pask

## Abstract

Small marsupials in the family Dasyuridae are a key component of Australia’s arid and semi-arid fauna, whose high species richness is proposed to reflect an opportunity-driven adaptive radiation. Despite growing interest in this group from both ecological and evolutionary perspectives, genomic data for most species is non-existent, or limited to a few marker loci. Here, we generated a chromosome-level reference genome and a *de novo* mitochondrial genome for the desert-dwelling Wongai ningaui (*Ningaui ridei*). The nuclear genome assembly is highly contiguous, with a scaffold N50 of 594.5 MB and high BUSCO gene recovery (93.8%).

Additionally, we produced a draft assembly for the related, semi-arid slender-tailed dunnart (Sminthopsis *murina*). We then used these assemblies to explore the demographic histories of these species. We find evidence for contrasting patterns of population growth during the late Pleistocene and early Holocene, corresponding with differences in local climate, potentially consistent with differences in optimal habitat. The new genomic resources and demographic findings presented here provide a foundation for future studies on adaptive specialisation in this group of Australian marsupials.

**Significance Statement:** Dasyurid marsupials are the primary carnivorous and insectivorous mammals in Australia. This family includes species such as the endangered Tasmanian devil (*Sarcophilus harrisii*) and quolls (Genus *Dasyurus*), as well as an emerging model species, the fat-tailed dunnart (*Sminthopsis crassicaudata*). Despite the species richness within dasyurids, most species remain under-studied. This is particularly true of arid and semi-arid zone species, who are often small in size, live in remote habitats and are cryptic by nature. By creating genome assemblies for two dasyurid species, this study provides resources to support phylogenetic, comparative and conservation research in arid zone marsupials. Importantly, the study’s finding that arid and semi-arid species show distinct trajectories of demographic change in response to historical climate may have implications for the resilience of locally-adapted dasyurid species to ongoing climate change.
