## Supplementary Table 1 for "Genomes of two arid-zone marsupials uncover contrasting responses to climatic change"

### Sheet: Sup Table 1
Supplementary Table 1: Genome Assembly Assessments
Assembly Metrics	Wongai Ningaui (Ningaui ridei)	Slender-tailed Dunnart (Sminthopsis murina)
Total Scaffold Length	3002.941 MB	3300.508 MB
Total Contig Length	3002.202 MB	2985.206 MB
Scaffold N50	594.484 MB	614.938 MB
Contig N50	728.822 KB	17.231 KB
Gap Percentage	0.025 %	9.553 %
G + C %	36.12 %	36.06 %
BUSCO v6.0.0, mammalia_odb12 (12,277 reference mammal orthologs)
Complete Single-Copy	11325 (92.25%)	11073 (90.19%)
Duplicated	196 (1.60%)	97 (0.79%)
Fragmented	170 (1.38%)	457 (3.72%)
Missing	586 (4.77%)	650 (5.29%)
Homology with Yellow-footed Antechinus (Antechinus flavipes) chromosomes based on orthologous gene overlap (25,122 genes)
Chromosome 1	94.84%	92.58%
Chromosome 2	95.23%	92.76%
Chromosome 3	95.87%	94.01%
Chromosome 4	95.60%	93.40%
Chromosome 5	92.04%	90.36%
Chromosome 6	96.16%	95.04%
Chromosome X	88.84%	86.15%
Total Ortholog Recovery	23641	24,024
